# A network of CD163^+^ macrophages monitors enhanced permeability at the blood-dorsal root ganglion barrier

**DOI:** 10.1101/2023.03.27.534318

**Authors:** Harald Lund, Matthew Hunt, Zerina Kurtovic, Katalin Sandor, Noah Fereydouni, Anais Julien, Christian Göritz, Jinming Han, Keying Zhu, Robert A. Harris, Jon Lampa, Lisbet Haglund, Tony L. Yaksh, Camilla I. Svensson

## Abstract

In dorsal root ganglia (DRG), macrophages reside in close proximity to sensory neurons, and their functions have largely been explored in the context of pain, nerve injury and repair. In this study, however, we discovered that the majority of macrophages in DRGs are in direct contact with the vasculature where they constantly monitor the circulation, efficiently phagocytosing proteins and macromolecules from the blood. Characterization of the DRG endothelium revealed a specialized vascular network spanning the arteriovenous axis, which gradually transformed from a barrier type endothelium in arteries to a highly permeable endothelium in veins. Macrophage phagocytosis spatially aligned with peak endothelial permeability and we identified caveolar transcytosis as a mechanism regulating endothelial permeability. Profiling of the DRG immune landscape revealed two subsets of perivascular macrophages with distinct transcriptome, turnover and function. CD163 expressing macrophages self-maintained locally, specifically participated in vasculature monitoring, displayed distinct responses during peripheral inflammation and were conserved in mouse and Man. Our work provides a molecular explanation for the permeability of the blood-DRG barrier and identifies an unappreciated role of macrophages as integral components of the DRG-neurovascular unit.
