## Supplementary Table 1 for "A network of CD163^+^ macrophages monitors enhanced permeability at the blood-dorsal root ganglion barrier"

### Sheet: Blad1
Sample No.	Age	Gender	Cause of death
QTH 225	69	M	Brain hemorrhage
QTH 226	53	F	Head trauma (fall)
QTH 227	27	F	Suicide (hanging)
QTH 228	38	F	Anorxia (carbon monoxide poisoning)
QTH 233	52	F	Brain hemorrhage
QTH 234	47	M	Brain hemorrhage
