## Supplementary Table 6 for "A network of CD163^+^ macrophages monitors enhanced permeability at the blood-dorsal root ganglion barrier"

### Sheet: Blad1
IHC antibodies and staining reagents for Mouse tissue
Target (Host)	Clone	Concentration	Dilution	Vendor	Cat#
ACTA2-A647 (Ms)	1A4	0.2mg/ml	1/500	Santa Cruz	sc-32251
CAV1 (Rb)	D46G3		1/800	CellSignal	3267S
CCR2 (Rb)	EPR20844-15	0.644mg/ml	1/250	Abcam	Ab273050
CD163 (Rt)	TNKUPJ	0.5mg/ml	1/250	Thermo	14-1631-80
CD31 (Go)		0.2mg/ml	1/250	R&D Systems	AF3628
CD31 (Rt)	MEC13.3	0.0156mg/ml	1/50	BD Biosciences	550274
CD64 (Rt)	AT152-9	1mg/ml	1/1000	BioRad	MCA5997
CLDN5 (Rb)		0.25mg/ml	1/200	Thermo	34-1600
GFP-FITC (Go)			1/600	Abcam	Ab6662
GS (Rb)		1mg/ml	1/500	Abcam	Ab73593
Iba-1 (Ch)		0.1mg/ml	1/50	Synaptic Systems	234 006
Iba-1 (Rb)		0.5mg/ml	1/1000	Wako	019-19741
ICAM-1 (Rt)	YN1/1.7.4		1/200	Abcam	Ab119871
MFSD2A (Rb)			1/100	From David Silver
MRC1 (Go)		0.2mg/ml	1/100	R&D Systems	AF2535-SP
NeuN (Ms)	A60		1/300	Merck Millipore	MAB377X
Neurotrace 435/455 Blue			1/200	Thermo	N21479
PLVAP (Rt)	MECA-32	0.5mg/ml	1/200	Biolegend	120501
IHC antibodies for Human tissue
Target (Host)	Clone	Concentration	Dilution	Vendor	Cat#
CD163 (Ms)	EDHu-1	1mg/ml	1/500	Novus Biologicals	NB110-40686
CD31 (Rb)			1/50	Abcam	Ab28364
CD31 (Sh)		0.2mg/ml	1/50	R&D Systems	AF806
CLDN5 (Rb)		0.25mg/ml	1/200	Thermo	34-1600
CX3CR1 (Rt)	2A9-1		1/50	BioSite	D070-3
FASN (Rb)	EPR7466			Abcam	Ab128870
Iba-1 (Ch)		0.1mg/ml	1/50	Synaptic Systems	234 006
MRC1-A647 (Ms)	15-2	0.185mg/ml	1/50	Thermo	MA5-44147
PLVAP (Ms)	174/2		1/200	Abcam	Ab81719
